# FX-Cell: a method for single-cell RNA sequencing on difficult-to-digest and cryopreserved plant samples

**DOI:** 10.1101/2025.03.04.641200

**Authors:** Xin Ming, Mu-Chun Wan, Zheng-Da Zhang, Hao-Chen Xue, Ya-Qi Wu, Zhou-Geng Xu, Yan-Xia Mai, Ying-Xiong Hu, Ke Liu, Jian Gao, Qiao-Lin Shao, D. Blaine Marchant, Brad Nelms, Virginia Walbot, Jia-Wei Wang

## Abstract

Single-cell RNA sequencing (scRNA-seq) in plants requires the isolation of high-quality protoplasts— cells devoid of cell walls. However, many plant tissues and organs are resistant to enzymatic digestion, posing a significant barrier to advancing single-cell multi-omics research in plants. Furthermore, for many field-grown crops, the lack of immediate laboratory access presents another major challenge for protoplast preparation. To address these limitations, we developed the FX-Cell method and its derivatives, FXcryo-Cell and cryoFX-Cell, to enable scRNA-seq with both difficult-to-digest and cryopreserved plant samples. By optimizing the fixation buffer and minimizing RNA degradation, our approach ensures efficient cell wall digestion at high temperatures while maintaining high-quality single cells, even after long-term storage at −80°C, and circumvents use of nuclei, which are not representative of the pool of translatable mRNAs. Using these methods, we successfully constructed high-quality cell atlases for rice tiller nodes, rhizomes of wild rice, and maize crown roots grown in field conditions. Moreover, these methods enable the accurate reconstruction of plant acute wounding responses at single-cell resolution. Collectively, these advancements expand the applicability of plant single-cell genomics across a wider range of species and tissues, paving the way for comprehensive Plant Cell Atlases for plant species.
