## Extended Data Table 1 for "FX-Cell: a method for single-cell RNA sequencing on difficult-to-digest and cryopreserved plant samples"

### Sheet: Readme
Sheet 1. Statistical summary of scRNA-seq data.
Sheet 2. Marker genes and source for maize anther cell atlas.
Sheet 3. Marker genes and source for rice root cell atlas.
Sheet 4. Marker genes and source for rice tiller node cell atlas.
Sheet 5. Marker genes and source for wild rice rhizome node cell atlas.
Sheet 6. Marker genes and source for maize root cell atlas.
Sheet 7. Marker genes and source for Arabidopsis leaf atlas.

### Sheet: Sheet1
Sheet 1. Statistical summary of scRNA-seq data
Species	Organ	Method for digestion	Method for scRNA	Number of genes	Number of cells	nFeature_RNA (Gene)	nCount_RNA (UMI)	percent.mito	percent.chlo
Zea mays	anthers	Initial FX-Cell	CEL-Seq2	2016	307	>200	>500
Oryza sativa	roots (replicate 1)	Initial FX-Cell	10× Genomics	1230	2084	>500, <6,000	<25,000	<5%	<2%
Oryza sativa	roots (replicate 2)	Initial FX-Cell	10× Genomics	1369	2810	>500, <6,000	<25,000	<5%	<2%
Oryza sativa	roots (replicate 1)	Initial FX-Cell	10× Genomics (8,000 cells)	303	8000
Oryza sativa	roots (replicate 2)	Initial FX-Cell	10× Genomics (8,000 cells)	444	8000
Oryza sativa	roots (replicate 1)	snRNA-seq	10× Genomics	635	1428	>500, <6,000	<25,000	<5%	<2%
Oryza sativa	roots (replicate 2)	snRNA-seq	10× Genomics	629	1835	>500, <6,000	<25,000	<5%	<2%
Oryza sativa	roots (replicate 1)	snRNA-seq	10× Genomics (8,000 cells)	242	8000
Oryza sativa	roots (replicate 2)	snRNA-seq	10× Genomics (8,000 cells)	336	8000
Oryza sativa	roots (replicate 1)	FX-Cell	10× Genomics	1494	9474	>500, <6,000	<25,000	<5%	<2%
Oryza sativa	roots (replicate 2)	FX-Cell	10× Genomics	1661	8874	>500, <6,000	<25,000	<5%	<2%
Oryza sativa	roots (replicate 1)	FX-Cell	10× Genomics (8,000 cells)	1661	8000
Oryza sativa	roots (replicate 2)	FX-Cell	10× Genomics (8,000 cells)	1801	8000
Oryza sativa	roots (replicate 1)	FXcryo-Cell	10× Genomics	1637	6192	>500, <6,000	<25,000	<5%	<2%
Oryza sativa	roots (replicate 2)	FXcryo-Cell	10× Genomics	1711	8259	>500, <6,000	<25,000	<5%	<2%
Oryza sativa	roots (replicate 1)	FXcryo-Cell	10× Genomics (8,000 cells)	1341	8000
Oryza sativa	roots (replicate 2)	FXcryo-Cell	10× Genomics (8,000 cells)	1802	8000
Oryza sativa	roots (replicate 1)	cryoFX-Cell	10× Genomics	1660	7578	>500, <6,000	<25,000	<5%	<2%
Oryza sativa	roots (replicate 2)	cryoFX-Cell	10× Genomics	1465	5524	>500, <6,000	<25,000	<5%	<2%
Oryza sativa	roots (replicate 1)	cryoFX-Cell	10× Genomics (8,000 cells)	1640	8000
Oryza sativa	roots (replicate 2)	cryoFX-Cell	10× Genomics (8,000 cells)	1115	8000
Oryza sativa	tiller nodes	FXcryo-Cell	10× Genomics	1504	5822	>500, <6,000	<25,000	<5%	<2%
Oryza longistaminata	rhizome nodes	FXcryo-Cell	10× Genomics	891	9233	>500, <4,000	<10,000
Zea mays	roots	cryoFX-Cell	10× Genomics	1857	9127	>800, <8,000	>1,500, <60,000
Arabidopsis thaliana	intact leaves	FXcryo-Cell	10× Genomics	3746	7815	>500, <8,000	<25,000	<5%	<20%
Arabidopsis thaliana	wounded leaves	FXcryo-Cell	10× Genomics	4012	8979	>500, <8,000	<25,000	<5%	<20%

### Sheet: Sheet2
Sheet 2. Marker genes and source for maize anther cell atlas.
Cell Type	Gene ID	Gene Name	Panther Family	Source (PMID)
Tapetum	Zm00001d053895	bHLH51	TRANSCRIPTION FACTOR ABORTED MICROSPORES (PTHR31945:SF11)	39547468
Tapetum	Zm00001d012234	ms8	BETA-1,3-GALACTOSYLTRANSFERASE 8-RELATED (PTHR11214:SF275)	39547468
Endothecium	Zm00001d032197	cab	CHLOROPHYLL A-B BINDING PROTEIN 4, CHLOROPLASTIC (PTHR21649:SF4)	39547468
Endothecium	Zm00001d000279	rbcl2	RIBULOSE BISPHOSPHATE CARBOXYLASE LARGE CHAIN (PTHR42704:SF9)	39547468
Epidermis	Zm00001d004198	glossy14	CASP-LIKE PROTEIN 2B1 (PTHR33573:SF30)	39547468
Epidermis	Zm00001d014055	ZM-wda1	VERY-LONG-CHAIN ALDEHYDE DECARBONYLASE GL1-5 (PTHR11863:SF210)	39547468
Meiocyte	Zm00001d039101	C3h3	PROTEIN TIS11 (PTHR12547:SF18)	39547468
Meiocyte	Zm00001d050069	trps8	TREHALOSE 6-PHOSPHATE PHOSPHATASE (PTHR10788:SF24)	39547468

### Sheet: Sheet3
Sheet 3. Marker genes and source for rice root cell atlas.
Cell Type	Gene ID	Source (PMID)
epidermis	Os10g0122600	33824350
epidermis	Os03g0150800	33824350
epidermis	Os02g0595900	33824350
epidermis	Os12g0637100	33824350
root hairs	Os10g0546100	33352304
root hairs	Os07g0499500	33352304
root hairs	Os01g0164300	33352304
root hairs	Os10g0453900	36482454
root hairs	Os10g0454200	33352304
root cap	Os04g0552000	33352304
root cap	Os01g0248000	33352304
exodermis	Os04g0452700	33824350
exodermis	Os03g0107300	33824350
meristem	Os05g0438700	33824350
meristem	Os08g0490900	33824350
meristem	Os03g0279200	33824350
meristem	Os02g0805200	33824350
meristem	Os02g0829100	33824350
meristem	Os08g0512600	33824350
meristem	Os01g0805600	33824350
meristem	Os12g0555600	33824350
meristem	Os04g0486500	33824350
meristem	Os02g0810200	33824350
meristem	Os06g0127800	33824350
meristem	Os07g0105700	33824350
cortex	Os01g0745700	33824350
cortex	Os05g0597100	33824350
cortex	Os03g0729500	33824350
cortex	Os01g0131600	33824350
cortex	Os05g0520300	33824350
cortex	Os02g0662000	33352304
cortex	Os04g0554600	33352304
vascular cylinder	Os03g0820500	33824350
vascular cylinder	Os04g0540900	33824350
vascular cylinder	Os05g0420300	33824350
xylem	Os10g0467800	33824350
xylem	Os09g0422500	33824350
xylem	Os04g0536500	33824350
xylem	Os03g0640800	33824350
phloem	Os06g0614000	33824350
phloem	Os06g0676000	33824350
phloem	Os01g0236300	33824350
endodermis	Os07g0134000	33824350
endodermis	Os02g0745100	33824350
endodermis	Os04g0684300	33824350
endodermis	Os12g0122000	33824350
endodermis	Os01g0679700	33352304
endodermis	Os05g0477300	33352304
pericycle	Os03g0216700	33352304
pericycle	Os10g0524300	33824350
pericycle	Os07g0525100	33824350
pericycle	Os04g0445000	33824350

### Sheet: Sheet4
Sheet 4. Marker genes and source for rice tiller node cell atlas.
Cell Type	Gene ID	Source (PMID)
dividing cells	Os03g0279200	33824350
dividing cells	Os08g0490900	33824350
dividing cells	Os05g0438700	33824350
epidermis	Os02g0776900	15295073
epidermis	Os02g0813600	39041727
epidermis	Os06g0653000	21809091
xylem	Os10g0467800	33824350
xylem	Os09g0422500	33824350
xylem and cambium	Os10g0532000	18445131
xylem and cambium	Os02g0237100	18599510
phloem	Os06g0717200	https://doi.org/10.1016/j.cj.2024.04.009
phloem	Os01g0971000	https://doi.org/10.1016/j.cj.2024.04.009
phloem	Os04g0105200	https://doi.org/10.1016/j.cj.2024.04.009
endodermis and cortex	Os01g0914300	33352304
endodermis and cortex	Os02g0662000	33352304
endodermis and cortex	Os02g0745100	33824350
endodermis and cortex	Os12g0122000	33824350
exodermis	Os04g0452700	33824350
exodermis	Os03g0107300	33824350
pericycle and parenchyma	Os03g0216700	33824350
pericycle and parenchyma	Os10g0524300	33824350
pericycle and parenchyma	Os02g0809800	36050464
pericycle and parenchyma	Os04g0556000	24064929
root cap	Os04g0552000	33352304
root cap	Os01g0248000	33352304
cambium	Os02g0614300	36482454
cambium	Os04g0649400	34340913
meristems	Os04g0653600	30134119
meristems	Os06g0657500	30134119
meristems	Os02g0614300	30134119

### Sheet: Sheet5
Sheet 5. Marker genes and source for wild rice rhizome node cell atlas.
Cell Type	Gene ID	Homologous Genes in Rice	Source (PMID)
dividing cells	Bochr03G100050	Os03g0279200	33824350
dividing cells	Bochr08G266560	Os08g0490900	33824350
dividing cells	Bochr05G179090	Os05g0438700	33824350
xylem	Bochr10G305000	Os10g0467800	33824350
xylem	Bochr09G282600	Os09g0422500	33824350
protoxylem	Bochr08G263530	Os08g0434100	18372294
tracheary element	Bochr01G048000	Os01g0971400	18573193
tracheary element	Bochr05G161730	Os05g0108600	18573193
phloem and campanion	Bochr06G210850	Os06g0614000	33824350
phloem and campanion	Bochr06G214280	Os06g0676000	33824350
phloem and campanion	Bochr01G047960	Os01g0971000	https://doi.org/10.1016/j.cj.2024.04.009
phloem and campanion	Bochr01G012110	Os01g0278950	15923329
cortex	Bochr01G032380	Os01g0745700	33824350
cortex	Bochr02G076060	Os02g0662000	33352304
endodermis and exodermis and pericycle	Bochr02G082030	Os02g0754400	25482809
endodermis and exodermis and pericycle	Bochr04G144330	Os04g0452700	33824350
endodermis and exodermis and pericycle	Bochr04G130210	Os04g0125700	33824350
endodermis and exodermis and pericycle	Bochr04G156440	Os04g0631600	34007039
endodermis and exodermis and pericycle	Bochr09G286170	Os09g0482660	30718350
endodermis and exodermis and pericycle	Bochr01G013200	Os01g0296200	30718350
cambium	Bochr07G233300	Os07g0508700	20563990
lateral_root_primordia	Bochr05G189490	Os05g0597100	33822225
lateral_root_primordia	Bochr05G186270	Os05g0552300	33822225
root quiescent center	Bochr01G042780	Os01g0899800	30134119
root quiescent center	Bochr02G072640	Os02g0614300	30134119
root cap	Bochr06G206520	Os06g0530400	30718350
shoot meristem like	Bochr03G119130	Os03g0727000	10488233
shoot meristem like	Bochr07G220090	Os07g0129700	10022841

### Sheet: Sheet6
Sheet 6. Marker genes and source for maize root cell atlas.
Cell Type	Gene ID	Gene Name	Source (PMID)
endodermis	Zm00001eb372230	IDP844	PMID: 24920445
endodermis	Zm00001eb422410	GRMZM2G407740	PMID: 34855479
endodermis	Zm00001eb249210	Zm00001d017455	doi.org/10.1016/j.cj.2022.02.004
dividing cells	Zm00001eb370670	pco147906	PMID: 34855479
dividing cells	Zm00001eb035350	cdc5	PMID: 17768399
dividing cells	Zm00001eb188180	cdc201	PMID: 26672070
phloem and sieve	Zm00001eb266840	mtl6	doi.org/10.1016/j.cj.2022.02.004
phloem and sieve	Zm00001eb315650	pco099019	doi.org/10.1016/j.cj.2022.02.004
phloem and sieve	Zm00001eb002390	fsgt1	doi.org/10.1016/j.cj.2022.02.004
phloem and sieve	Zm00001eb342070	px24	doi.org/10.1016/j.cj.2022.02.004
phloem and sieve	Zm00001eb173060	pco088594	PMID: 34855479
pericycle	Zm00001eb356620	pgl45	PMID: 34855479
pericycle	Zm00001eb397500	his2a1	doi.org/10.1016/j.cj.2022.02.004
pericycle	Zm00001eb302250	LOC100501984	doi.org/10.1016/j.cj.2022.02.004
stele	Zm00001eb175860	A0A1D6PYQ0	doi.org/10.1016/j.cj.2022.02.004
xylem	Zm00001eb267050	ccp5	PMID: 34855479
stele	Zm00001eb338510	pco109727	PMID: 34855479
cortex	Zm00001eb000450	umc1353b	doi.org/10.1016/j.cj.2022.02.004
cortex	Zm00001eb330530	px16	doi.org/10.1016/j.cj.2022.02.004
cortex	Zm00001eb249760	si603016a05	PMID: 34855479
cortex	Zm00001eb429560	IDP134	doi.org/10.1016/j.cj.2022.02.004
cortex initials	Zm00001eb069630	Zm00001d002191	PMID: 34855479
cortex initials	Zm00001eb187430	his402	PMID: 34855479
root quiescent center	Zm00001eb200450	NA	PMID: 34855479
root cap	Zm00001eb091140	rc109	doi.org/10.1016/j.cj.2022.02.004
root cap	Zm00001eb140000	rcph1	doi.org/10.1016/j.cj.2022.02.004
root cap	Zm00001eb091170	grp4	doi.org/10.1016/j.cj.2022.02.004
root cap	Zm00001eb196940	rcph2	doi.org/10.1016/j.cj.2022.02.004

### Sheet: Sheet7
Sheet 7. Marker genes and source for Arabidopsis leaf atlas.
Cell Type	Gene ID	Source (PMID)
phloem	AT3G48740	33955487
phloem	AT5G23660	33955487
phloem	AT4G13770	34687312
phloem	AT3G11930	35666176
companion cells	AT1G22710	33955487
companion cells	AT5G06850	33955487
companion cells	AT1G79430	14614507
companion cells	AT5G57350	34687312
myrosin idioblasts	AT5G26000	35666176
myrosin idioblasts	AT1G52342	34687312
bundle sheet cells	AT5G41920	33955487
bundle sheet cells	AT1G77990	33955487
guard cells	AT2G46070	33955487
guard cells	AT3G18040	19910530
guard cells	AT1G08810	33725481
guard cells	AT1G22690	35666176
epidermis	AT4G21750	33955487
epidermis	AT1G51500	33955487
epidermis	AT1G68530	33955487
epidermis	AT1G27950	34687312
xylem	AT1G16410	35666176
xylem	AT5G61480	33725481
hydathode	AT3G54420	33955487
hydathode	AT1G28230	33955487
hydathode	AT3G16670	35666176
hydathode	AT1G62510	35666176
mesophyll	AT1G29910	33955487
mesophyll	AT3G01500	33955487
mesophyll	AT4G12970	33955487
dividing cells	AT1G18370	34687312
dividing cells	AT3G25980	33725481
dividing cells	AT5G25090	31004836
